# Adventive larval parasitoids reconstruct their close association with spotted-wing drosophila in the invaded North American range

**DOI:** 10.1101/2021.12.06.471517

**Authors:** Paul K. Abram, Michelle T. Franklin, Tracy Hueppelsheuser, Juli Carrillo, Emily Grove, Paula Eraso, Susanna Acheampong, Laura Keery, Pierre Girod, Matt Tsuruda, Martina Clausen, Matthew L. Buffington, Chandra E. Moffat

**Affiliations:** Agriculture and Agri-Food Canada, Agassiz Research and Development Centre, Agassiz, BC, Canada; British Columbia Ministry of Agriculture, Food and Fisheries, Abbotsford, BC, Canada; University of British Columbia, Faculty of Land and Food Systems, Centre for Sustainable Food Systems, Biodiversity Research Centre, Unceded xʷməθkʷəy̓əm Musqueam Territory; British Columbia Ministry of Agriculture, Food and Fisheries, Kelowna, BC, Canada; Systematic Entomology Laboratory, USDA, Smithsonian Institution, Washington, D.C., USA; Agriculture and Agri-Food Canada, Summerland Research and Development Centre, Summerland, BC, Canada

**Keywords:** Unintentional biological control, adventive establishment, *Leptopilina japonica*, *Ganaspis brasiliensis*, *Asobara*, *Drosophila suzukii*

## Abstract

Two species of larval parasitoids of the globally invasive fruit pest, *Drosophila suzukii* (Diptera: Drosophilidae), *Leptopilina japonica* and *Ganaspis brasiliensis* (both Hymenoptera: Figitidae), were detected in British Columbia, Canada in 2019. Both are presumed to have been unintentionally introduced from Asia, however; the extent of their establishment across different habitats with diverse host plants used by *D. suzukii* was unclear. In addition, there was no knowledge of the temporal dynamics of parasitism of *D. suzukii* by these two parasitoids. We repeatedly sampled the fruits of known host plants of *D. suzukii* over the entire 2020 growing season in British Columbia. We documented the presence of *L. japonica* and *G. brasiliensis* and estimated the apparent percentage of *D. suzukii* parasitized. Across a large region of southwestern British Columbia, both *L. japonica* and *G. brasiliensis* were found to be very common across a variety of mostly unmanaged habitats over the entire course of the season (May-October) in the fruits of most host plants known to host *D. suzukii* larvae. The two parasitoids were responsible for more than 98% of *D. suzukii* larval parasitism and usually co-existed. Parasitism of *D. suzukii* was variable among hosts plants and sites (0-66% percent parasitism) and appeared to be time-structured. Our study demonstrates that the close association between the two larval parasitoids and *D. suzukii* that exists in Asia has evidently been reconstructed in North America, resulting in the highest parasitism levels of *D. suzukii* yet recorded outside of its area of origin.
