## Supplementary material for "Adventive larval parasitoids reconstruct their close association with spotted-wing drosophila in the invaded North American range": Table S1

### Sheet: Focal sites
Table S2. Raw data from focal site collections.
date	site	GPS	plant	subsample	n_fruits	total_SWD_emerged	Leptopilina_japonica	Ganaspis_brasiliensis	Asobara_cf_rufescens	Spalangia_erythromera	Fruit weight_g
2020-07-25	AGA	49.2435, -121.7552	BLA	A	10	162	4	8	0	0	NA
2020-07-25	AGA	49.2435, -121.7552	BLA	B	10	152	12	3	0	0	NA
2020-07-25	AGA	49.2435, -121.7552	BLA	C	10	161	12	4	0	0	NA
2020-07-29	AGA	49.2435, -121.7552	BLA	A	10	36	0	0	0	0	NA
2020-07-29	AGA	49.2435, -121.7552	BLA	B	10	76	1	1	0	0	NA
2020-07-29	AGA	49.2435, -121.7552	BLA	C	10	1	0	0	0	0	NA
2020-08-05	AGA	49.2435, -121.7552	BLA	A	10	61	4	0	0	0	NA
2020-08-05	AGA	49.2435, -121.7552	BLA	B	10	39	6	0	0	0	NA
2020-08-05	AGA	49.2435, -121.7552	BLA	C	10	100	2	0	0	0	NA
2020-08-12	AGA	49.2435, -121.7552	BLA	A	10	221	5	0	0	0	NA
2020-08-12	AGA	49.2435, -121.7552	BLA	B	10	355	38	1	0	0	NA
2020-08-12	AGA	49.2435, -121.7552	BLA	C	10	319	55	2	0	0	NA
2020-08-19	AGA	49.2435, -121.7552	BLA	A	10	97	17	0	0	0	NA
2020-08-19	AGA	49.2435, -121.7552	BLA	B	10	89	38	1	0	0	NA
2020-08-19	AGA	49.2435, -121.7552	BLA	C	10	86	3	0	0	0	NA
2020-08-26	AGA	49.2435, -121.7552	BLA	A	10	141	87	21	3	0	NA
2020-08-26	AGA	49.2435, -121.7552	BLA	B	10	131	65	18	0	0	NA
2020-08-26	AGA	49.2435, -121.7552	BLA	C	10	117	79	28	0	0	NA
2020-09-02	AGA	49.2435, -121.7552	BLA	A	10	37	89	6	5	0	NA
2020-09-02	AGA	49.2435, -121.7552	BLA	B	10	37	55	6	3	0	NA
2020-09-02	AGA	49.2435, -121.7552	BLA	C	10	108	33	19	0	0	NA
2020-09-16	AGA	49.2435, -121.7552	BLA	A	10	18	0	0	0	0	NA
2020-09-16	AGA	49.2435, -121.7552	BLA	B	10	24	0	0	0	0	NA
2020-09-16	AGA	49.2435, -121.7552	BLA	C	10	8	0	0	0	0	NA
2020-07-01	AGA	49.2435, -121.7552	BLU	A	30	0	0	0	0	0	NA
2020-07-01	AGA	49.2435, -121.7552	BLU	B	30	0	0	0	0	0	NA
2020-07-01	AGA	49.2435, -121.7552	BLU	C	30	0	0	0	0	0	NA
2020-07-08	AGA	49.2435, -121.7552	BLU	A	30	0	0	0	0	0	NA
2020-07-08	AGA	49.2435, -121.7552	BLU	B	30	2	0	0	0	0	NA
2020-07-08	AGA	49.2435, -121.7552	BLU	C	30	0	0	0	0	0	NA
2020-07-15	AGA	49.2435, -121.7552	BLU	A	30	2	0	0	0	0	NA
2020-07-15	AGA	49.2435, -121.7552	BLU	B	30	6	0	0	0	0	NA
2020-07-15	AGA	49.2435, -121.7552	BLU	C	30	5	0	0	0	0	NA
2020-07-25	AGA	49.2435, -121.7552	BLU	A	30	48	0	0	0	0	NA
2020-07-25	AGA	49.2435, -121.7552	BLU	B	30	21	5	0	0	0	NA
2020-07-25	AGA	49.2435, -121.7552	BLU	C	30	14	0	0	0	0	NA
2020-07-29	AGA	49.2435, -121.7552	BLU	A	30	13	0	0	0	0	NA
2020-07-29	AGA	49.2435, -121.7552	BLU	B	30	11	1	0	0	0	NA
2020-07-29	AGA	49.2435, -121.7552	BLU	C	30	1	0	0	0	0	NA
2020-08-05	AGA	49.2435, -121.7552	BLU	A	30	39	0	0	0	0	NA
2020-08-05	AGA	49.2435, -121.7552	BLU	B	30	34	1	0	0	0	NA
2020-08-05	AGA	49.2435, -121.7552	BLU	C	30	52	0	0	0	0	NA
2020-08-12	AGA	49.2435, -121.7552	BLU	A	30	115	2	0	0	0	NA
2020-08-12	AGA	49.2435, -121.7552	BLU	B	30	156	0	0	0	0	NA
2020-08-12	AGA	49.2435, -121.7552	BLU	C	30	127	3	0	0	0	NA
2020-06-07	AGA	49.2435, -121.7552	ELD	A	176	0	0	0	0	0	NA
2020-06-07	AGA	49.2435, -121.7552	ELD	B	270	0	0	0	0	0	NA
2020-06-07	AGA	49.2435, -121.7552	ELD	C	270	0	0	0	0	0	NA
2020-06-13	AGA	49.2435, -121.7552	ELD	A	240	1	0	0	0	0	NA
2020-06-13	AGA	49.2435, -121.7552	ELD	B	220	7	0	0	0	0	NA
2020-06-13	AGA	49.2435, -121.7552	ELD	C	270	0	0	0	0	0	NA
2020-06-24	AGA	49.2435, -121.7552	ELD	A	180	10	0	0	0	0	NA
2020-06-24	AGA	49.2435, -121.7552	ELD	B	210	0	0	0	0	0	NA
2020-06-24	AGA	49.2435, -121.7552	ELD	C	160	0	0	0	0	0	NA
2020-07-01	AGA	49.2435, -121.7552	ELD	A	125	0	0	0	0	0	NA
2020-07-01	AGA	49.2435, -121.7552	ELD	B	140	0	0	0	0	0	NA
2020-07-01	AGA	49.2435, -121.7552	ELD	C	110	0	0	0	0	0	NA
2020-07-08	AGA	49.2435, -121.7552	ELD	A	110	47	0	3	0	0	NA
2020-07-08	AGA	49.2435, -121.7552	ELD	B	70	10	0	0	0	0	NA
2020-07-08	AGA	49.2435, -121.7552	ELD	C	80	14	0	0	0	0	NA
2020-07-25	AGA	49.2435, -121.7552	HIM	A	10	32	0	0	0	0	NA
2020-07-25	AGA	49.2435, -121.7552	HIM	B	10	49	0	0	0	0	NA
2020-07-25	AGA	49.2435, -121.7552	HIM	C	10	96	0	1	0	0	NA
2020-07-29	AGA	49.2435, -121.7552	HIM	A	10	0	0	0	0	0	NA
2020-07-29	AGA	49.2435, -121.7552	HIM	B	10	4	0	0	0	0	NA
2020-07-29	AGA	49.2435, -121.7552	HIM	C	10	61	0	0	0	0	NA
2020-08-05	AGA	49.2435, -121.7552	HIM	A	10	29	0	0	0	0	NA
2020-08-05	AGA	49.2435, -121.7552	HIM	B	10	94	3	0	0	0	NA
2020-08-05	AGA	49.2435, -121.7552	HIM	C	10	59	0	0	0	0	NA
2020-08-12	AGA	49.2435, -121.7552	HIM	A	10	82	16	0	0	0	NA
2020-08-12	AGA	49.2435, -121.7552	HIM	B	10	73	7	0	0	0	NA
2020-08-12	AGA	49.2435, -121.7552	HIM	C	10	136	24	0	0	0	NA
2020-08-19	AGA	49.2435, -121.7552	HIM	A	10	46	11	1	0	0	NA
2020-08-19	AGA	49.2435, -121.7552	HIM	B	10	75	1	0	0	0	NA
2020-08-19	AGA	49.2435, -121.7552	HIM	C	10	61	7	0	0	0	NA
2020-08-26	AGA	49.2435, -121.7552	HIM	A	10	47	26	4	0	0	NA
2020-08-26	AGA	49.2435, -121.7552	HIM	B	10	59	29	0	0	0	NA
2020-08-26	AGA	49.2435, -121.7552	HIM	C	10	36	34	1	0	0	NA
2020-06-24	AGA	49.2435, -121.7552	RAS	A	10	2	0	0	0	0	NA
2020-06-24	AGA	49.2435, -121.7552	RAS	B	10	0	0	0	0	0	NA
2020-06-24	AGA	49.2435, -121.7552	RAS	C	10	0	0	0	0	0	NA
2020-07-01	AGA	49.2435, -121.7552	RAS	A	10	8	0	0	0	0	NA
2020-07-01	AGA	49.2435, -121.7552	RAS	B	10	14	0	0	0	0	NA
2020-07-01	AGA	49.2435, -121.7552	RAS	C	10	10	0	0	0	0	NA
2020-07-08	AGA	49.2435, -121.7552	RAS	A	10	37	7	4	0	0	NA
2020-07-08	AGA	49.2435, -121.7552	RAS	B	10	49	12	14	0	0	NA
2020-07-08	AGA	49.2435, -121.7552	RAS	C	10	33	7	1	0	0	NA
2020-07-18	AGA	49.2435, -121.7552	RAS	A	10	58	68	1	0	0	NA
2020-07-18	AGA	49.2435, -121.7552	RAS	B	10	35	50	4	0	0	NA
2020-07-18	AGA	49.2435, -121.7552	RAS	C	10	46	75	10	1	0	NA
2020-07-22	AGA	49.2435, -121.7552	RAS	A	10	66	6	3	0	0	NA
2020-07-22	AGA	49.2435, -121.7552	RAS	B	10	47	2	3	0	0	NA
2020-07-22	AGA	49.2435, -121.7552	RAS	C	10	30	2	5	0	0	NA
2020-06-02	AGA	49.2435, -121.7552	STR	A	8	0	0	0	0	0	NA
2020-06-02	AGA	49.2435, -121.7552	STR	B	8	0	0	0	0	0	NA
2020-06-02	AGA	49.2435, -121.7552	STR	C	8	0	0	0	0	0	NA
2020-06-10	AGA	49.2435, -121.7552	STR	A	8	0	0	0	0	0	NA
2020-06-10	AGA	49.2435, -121.7552	STR	B	8	0	0	0	0	0	NA
2020-06-10	AGA	49.2435, -121.7552	STR	C	8	0	0	0	0	0	NA
2020-06-17	AGA	49.2435, -121.7552	STR	A	8	6	0	0	0	0	NA
2020-06-17	AGA	49.2435, -121.7552	STR	B	8	1	0	0	0	0	NA
2020-06-17	AGA	49.2435, -121.7552	STR	C	8	0	0	0	0	0	NA
2020-06-24	AGA	49.2435, -121.7552	STR	A	8	0	0	0	0	0	NA
2020-06-24	AGA	49.2435, -121.7552	STR	B	8	0	0	0	0	0	NA
2020-06-24	AGA	49.2435, -121.7552	STR	C	8	0	0	0	0	0	NA
2020-09-02	AGA	49.2435, -121.7552	STR	A	8	63	38	0	0	0	NA
2020-09-02	AGA	49.2435, -121.7552	STR	B	8	45	36	7	0	0	NA
2020-09-02	AGA	49.2435, -121.7552	STR	C	8	23	26	0	0	0	NA
2020-09-09	AGA	49.2435, -121.7552	STR	A	8	3	0	0	0	0	NA
2020-09-09	AGA	49.2435, -121.7552	STR	B	8	9	0	0	0	0	NA
2020-09-09	AGA	49.2435, -121.7552	STR	C	8	13	0	0	0	0	NA
2020-09-16	AGA	49.2435, -121.7552	STR	A	8	9	3	0	0	0	NA
2020-09-16	AGA	49.2435, -121.7552	STR	B	8	14	0	0	0	0	NA
2020-09-16	AGA	49.2435, -121.7552	STR	C	8	7	4	1	0	0	NA
2020-06-15	BRO	49.0982, -122.0209	ELD	A	240	64	6	0	0	0	NA
2020-06-15	BRO	49.0982, -122.0209	ELD	B	240	18	0	0	0	0	NA
2020-06-15	BRO	49.0982, -122.0209	ELD	C	240	2	0	0	0	0	NA
2020-06-25	BRO	49.0982, -122.0209	ELD	A	200	9	2	7	0	0	NA
2020-06-25	BRO	49.0982, -122.0209	ELD	B	240	15	1	19	0	0	NA
2020-06-25	BRO	49.0982, -122.0209	ELD	C	240	9	3	10	0	0	NA
2020-07-02	BRO	49.0982, -122.0209	ELD	A	220	29	3	1	0	0	NA
2020-07-02	BRO	49.0982, -122.0209	ELD	B	200	10	3	2	0	0	NA
2020-07-02	BRO	49.0982, -122.0209	ELD	C	200	22	5	5	0	0	NA
2020-07-24	BRO	49.0982, -122.0209	HIM	A	10	0	0	0	0	0	NA
2020-07-24	BRO	49.0982, -122.0209	HIM	B	10	50	0	0	0	0	NA
2020-07-24	BRO	49.0982, -122.0209	HIM	C	10	68	0	0	0	0	NA
2020-08-03	BRO	49.0982, -122.0209	HIM	A	10	41	0	0	0	0	NA
2020-08-03	BRO	49.0982, -122.0209	HIM	B	10	12	0	0	0	0	NA
2020-08-03	BRO	49.0982, -122.0209	HIM	C	10	9	0	0	0	0	NA
2020-08-10	BRO	49.0982, -122.0209	HIM	A	10	49	0	0	0	0	NA
2020-08-10	BRO	49.0982, -122.0209	HIM	B	10	21	0	0	0	0	NA
2020-08-10	BRO	49.0982, -122.0209	HIM	C	10	18	2	0	0	0	NA
2020-08-17	BRO	49.0982, -122.0209	HIM	A	10	59	0	0	0	0	NA
2020-08-17	BRO	49.0982, -122.0209	HIM	B	10	37	4	2	0	0	NA
2020-08-17	BRO	49.0982, -122.0209	HIM	C	10	9	1	0	0	0	NA
2020-08-24	BRO	49.0982, -122.0209	HIM	A	10	141	43	5	2	0	NA
2020-08-24	BRO	49.0982, -122.0209	HIM	B	10	144	22	9	0	0	NA
2020-08-24	BRO	49.0982, -122.0209	HIM	C	10	72	17	10	0	0	NA
2020-08-31	BRO	49.0982, -122.0209	HIM	A	10	38	12	6	0	0	NA
2020-08-31	BRO	49.0982, -122.0209	HIM	B	10	51	8	5	0	0	NA
2020-08-31	BRO	49.0982, -122.0209	HIM	C	10	14	25	0	0	0	NA
2020-09-07	BRO	49.0982, -122.0209	HIM	A	10	29	7	9	0	0	NA
2020-09-07	BRO	49.0982, -122.0209	HIM	B	10	13	1	2	0	0	NA
2020-09-07	BRO	49.0982, -122.0209	HIM	C	10	16	1	8	0	0	NA
2020-06-02	BRO	49.0982, -122.0209	SAL	A	10	6	0	0	0	0	NA
2020-06-02	BRO	49.0982, -122.0209	SAL	B	10	4	0	0	0	0	NA
2020-06-02	BRO	49.0982, -122.0209	SAL	C	10	1	0	0	0	0	NA
2020-06-15	BRO	49.0982, -122.0209	SAL	A	10	17	0	0	0	0	NA
2020-06-15	BRO	49.0982, -122.0209	SAL	B	10	17	0	0	0	0	NA
2020-06-15	BRO	49.0982, -122.0209	SAL	C	10	4	0	0	0	0	NA
2020-06-25	BRO	49.0982, -122.0209	SAL	A	10	15	0	0	0	0	NA
2020-06-25	BRO	49.0982, -122.0209	SAL	B	10	7	7	0	0	0	NA
2020-06-25	BRO	49.0982, -122.0209	SAL	C	10	23	1	0	0	0	NA
2020-07-02	BRO	49.0982, -122.0209	SAL	A	10	18	8	0	0	0	NA
2020-07-02	BRO	49.0982, -122.0209	SAL	B	10	17	4	2	0	0	NA
2020-07-02	BRO	49.0982, -122.0209	SAL	C	10	10	6	1	0	0	NA
2020-07-02	BRO	49.0982, -122.0209	THI	A	15	12	0	0	0	0	NA
2020-07-02	BRO	49.0982, -122.0209	THI	B	15	4	0	0	0	0	NA
2020-07-02	BRO	49.0982, -122.0209	THI	C	15	3	0	0	0	0	NA
2020-07-10	BRO	49.0982, -122.0209	THI	A	15	5	1	0	0	0	NA
2020-07-10	BRO	49.0982, -122.0209	THI	B	15	0	0	0	0	0	NA
2020-07-10	BRO	49.0982, -122.0209	THI	C	15	15	1	0	0	0	NA
2020-06-17	MIC	49.2388, -122.5758	ELD	A	250	0	0	0	0	0	NA
2020-06-17	MIC	49.2388, -122.5758	ELD	B	250	0	0	0	0	0	NA
2020-06-17	MIC	49.2388, -122.5758	ELD	C	250	1	0	0	0	0	NA
2020-07-01	MIC	49.2388, -122.5758	ELD	A	250	33	0	1	0	0	NA
2020-07-01	MIC	49.2388, -122.5758	ELD	B	220	19	0	0	0	0	NA
2020-07-01	MIC	49.2388, -122.5758	ELD	C	250	10	0	1	0	0	NA
2020-07-09	MIC	49.2388, -122.5758	ELD	C	250	21	1	5	0	0	NA
2020-08-14	MIC	49.2388, -122.5758	FAI	A	15	0	0	0	0	0	NA
2020-08-14	MIC	49.2388, -122.5758	FAI	B	15	24	0	0	0	0	NA
2020-08-14	MIC	49.2388, -122.5758	FAI	C	15	18	0	0	0	0	NA
2020-08-21	MIC	49.2388, -122.5758	FAI	A	15	0	0	0	0	0	NA
2020-08-21	MIC	49.2388, -122.5758	FAI	C	15	24	3	0	0	0	NA
2020-07-31	MIC	49.2388, -122.5758	HIM	A	10	3	0	0	0	0	NA
2020-07-31	MIC	49.2388, -122.5758	HIM	B	10	16	0	0	0	0	NA
2020-07-31	MIC	49.2388, -122.5758	HIM	C	10	20	0	0	0	0	NA
2020-08-14	MIC	49.2388, -122.5758	HIM	A	10	49	2	1	0	0	NA
2020-08-14	MIC	49.2388, -122.5758	HIM	B	10	40	1	0	0	0	NA
2020-08-14	MIC	49.2388, -122.5758	HIM	C	10	35	9	0	0	0	NA
2020-08-21	MIC	49.2388, -122.5758	HIM	A	10	53	3	4	0	0	NA
2020-08-21	MIC	49.2388, -122.5758	HIM	B	10	32	4	0	0	0	NA
2020-08-21	MIC	49.2388, -122.5758	HIM	C	10	35	0	0	0	0	NA
2020-08-27	MIC	49.2388, -122.5758	HIM	A	10	26	10	0	0	0	NA
2020-08-27	MIC	49.2388, -122.5758	HIM	B	10	10	3	0	0	0	NA
2020-08-27	MIC	49.2388, -122.5758	HIM	C	10	65	30	0	0	0	NA
2020-06-17	MIC	49.2388, -122.5758	HUC	A	30	0	0	0	0	0	NA
2020-06-17	MIC	49.2388, -122.5758	HUC	B	30	0	0	0	0	0	NA
2020-06-17	MIC	49.2388, -122.5758	HUC	C	30	0	0	0	0	0	NA
2020-06-23	MIC	49.2388, -122.5758	HUC	A	30	0	0	0	0	0	NA
2020-06-23	MIC	49.2388, -122.5758	HUC	B	30	0	0	0	0	0	NA
2020-06-23	MIC	49.2388, -122.5758	HUC	C	30	0	0	0	0	0	NA
2020-07-01	MIC	49.2388, -122.5758	HUC	A	30	8	0	0	0	0	NA
2020-07-01	MIC	49.2388, -122.5758	HUC	B	30	19	0	0	0	0	NA
2020-07-01	MIC	49.2388, -122.5758	HUC	C	30	27	0	0	0	0	NA
2020-07-09	MIC	49.2388, -122.5758	HUC	C	30	8	0	0	0	0	NA
2020-07-09	MIC	49.2388, -122.5758	HUC	A	30	25	0	0	0	0	NA
2020-07-09	MIC	49.2388, -122.5758	HUC	B	30	42	0	0	0	0	NA
2020-07-16	MIC	49.2388, -122.5758	HUC	A	30	19	3	8	0	0	NA
2020-07-16	MIC	49.2388, -122.5758	HUC	B	30	24	4	14	0	0	NA
2020-06-19	MIC	49.2388, -122.5758	IND	A	20	19	0	0	0	0	NA
2020-06-19	MIC	49.2388, -122.5758	IND	B	20	8	0	0	0	0	NA
2020-06-19	MIC	49.2388, -122.5758	IND	C	20	6	0	0	0	0	NA
2020-07-01	MIC	49.2388, -122.5758	IND	B	20	19	1	0	0	0	NA
2020-07-09	MIC	49.2388, -122.5758	RAS	A	10	12	3	0	0	0	NA
2020-07-09	MIC	49.2388, -122.5758	RAS	B	10	16	0	0	0	0	NA
2020-07-09	MIC	49.2388, -122.5758	RAS	C	10	10	0	0	0	0	NA
2020-07-16	MIC	49.2388, -122.5758	RAS	A	10	15	1	2	1	0	NA
2020-07-16	MIC	49.2388, -122.5758	RAS	B	10	15	6	2	0	0	NA
2020-07-16	MIC	49.2388, -122.5758	RAS	C	10	12	2	6	0	0	NA
2020-07-23	MIC	49.2388, -122.5758	RAS	A	10	5	0	2	0	0	NA
2020-07-23	MIC	49.2388, -122.5758	RAS	B	10	5	1	4	1	0	NA
2020-07-23	MIC	49.2388, -122.5758	RAS	C	10	10	3	25	0	0	NA
2020-07-30	MIC	49.2388, -122.5758	RAS	A	10	19	2	2	0	0	NA
2020-07-30	MIC	49.2388, -122.5758	RAS	B	10	12	9	0	0	0	NA
2020-07-30	MIC	49.2388, -122.5758	RAS	C	10	13	1	1	0	0	NA
2020-08-06	MIC	49.2388, -122.5758	RAS	A	10	12	5	0	0	0	NA
2020-08-06	MIC	49.2388, -122.5758	RAS	B	10	19	5	0	0	0	NA
2020-08-06	MIC	49.2388, -122.5758	RAS	C	10	9	3	0	0	0	NA
2020-06-03	MIC	49.2388, -122.5758	SAL	A	10	10	0	0	0	0	NA
2020-06-03	MIC	49.2388, -122.5758	SAL	B	10	9	0	0	0	0	NA
2020-06-03	MIC	49.2388, -122.5758	SAL	C	10	34	0	0	0	0	NA
2020-06-10	MIC	49.2388, -122.5758	SAL	A	10	28	0	0	0	0	NA
2020-06-10	MIC	49.2388, -122.5758	SAL	B	10	17	0	0	0	0	NA
2020-06-10	MIC	49.2388, -122.5758	SAL	C	10	41	0	0	0	0	NA
2020-06-17	MIC	49.2388, -122.5758	SAL	A	10	19	0	0	0	0	NA
2020-06-17	MIC	49.2388, -122.5758	SAL	B	10	10	0	0	0	0	NA
2020-06-17	MIC	49.2388, -122.5758	SAL	C	10	58	8	0	0	0	NA
2020-06-23	MIC	49.2388, -122.5758	SAL	A	10	10	3	0	0	0	NA
2020-06-23	MIC	49.2388, -122.5758	SAL	B	10	12	0	0	0	0	NA
2020-06-23	MIC	49.2388, -122.5758	SAL	C	10	21	11	0	0	0	NA
2020-07-01	MIC	49.2388, -122.5758	SAL	A	10	13	1	0	0	0	NA
2020-07-30	MIC	49.2388, -122.5758	SLL	A	15	1	0	0	0	0	NA
2020-07-30	MIC	49.2388, -122.5758	SLL	B	15	2	0	0	0	0	NA
2020-07-30	MIC	49.2388, -122.5758	SLL	C	15	0	0	0	0	0	NA
2020-08-06	MIC	49.2388, -122.5758	SLL	A	15	3	0	0	0	0	NA
2020-08-06	MIC	49.2388, -122.5758	SLL	B	15	8	0	0	0	0	NA
2020-08-06	MIC	49.2388, -122.5758	SLL	C	15	5	0	0	0	0	NA
2020-08-14	MIC	49.2388, -122.5758	SLL	A	15	24	0	0	0	0	NA
2020-08-14	MIC	49.2388, -122.5758	SLL	B	15	32	0	0	0	0	NA
2020-08-14	MIC	49.2388, -122.5758	SLL	C	15	5	0	0	0	0	NA
2020-06-22	PRO	49.1010, -121.9210	ELD	A	240	0	0	0	0	0	NA
2020-06-22	PRO	49.1010, -121.9210	ELD	B	240	0	0	0	0	0	NA
2020-06-22	PRO	49.1010, -121.9210	ELD	C	240	0	0	0	0	0	NA
2020-07-02	PRO	49.1010, -121.9210	ELD	A	260	0	0	0	0	0	NA
2020-07-02	PRO	49.1010, -121.9210	ELD	B	200	0	0	0	0	0	NA
2020-07-02	PRO	49.1010, -121.9210	ELD	C	250	3	0	0	0	0	NA
2020-07-09	PRO	49.1010, -121.9210	ELD	A	200	0	0	0	0	0	NA
2020-07-09	PRO	49.1010, -121.9210	ELD	B	180	0	0	0	0	0	NA
2020-07-09	PRO	49.1010, -121.9210	ELD	C	250	0	0	0	0	0	NA
2020-07-16	PRO	49.1010, -121.9210	ELD	A	220	0	0	0	0	0	NA
2020-07-16	PRO	49.1010, -121.9210	ELD	B	190	19	0	3	0	0	NA
2020-07-16	PRO	49.1010, -121.9210	ELD	C	210	12	0	32	0	0	NA
2020-07-24	PRO	49.1010, -121.9210	ELD	A	200	2	0	3	0	0	NA
2020-07-24	PRO	49.1010, -121.9210	ELD	B	220	3	0	17	0	0	NA
2020-07-24	PRO	49.1010, -121.9210	ELD	C	200	28	8	35	0	0	NA
2020-07-30	PRO	49.1010, -121.9210	ELD	A	200	41	3	17	0	0	NA
2020-07-30	PRO	49.1010, -121.9210	ELD	B	170	14	0	23	0	0	NA
2020-07-30	PRO	49.1010, -121.9210	ELD	C	150	1	0	0	0	0	NA
2020-08-07	PRO	49.1010, -121.9210	HIM	A	10	31	1	0	0	0	NA
2020-08-07	PRO	49.1010, -121.9210	HIM	B	10	49	0	0	0	0	NA
2020-08-07	PRO	49.1010, -121.9210	HIM	C	10	27	0	0	0	0	NA
2020-08-17	PRO	49.1010, -121.9210	HIM	A	10	41	0	0	0	0	NA
2020-08-17	PRO	49.1010, -121.9210	HIM	B	10	18	0	2	0	0	NA
2020-08-17	PRO	49.1010, -121.9210	HIM	C	10	64	0	3	0	0	NA
2020-08-24	PRO	49.1010, -121.9210	HIM	A	10	164	18	8	0	0	NA
2020-08-24	PRO	49.1010, -121.9210	HIM	B	10	167	24	19	0	0	NA
2020-08-24	PRO	49.1010, -121.9210	HIM	C	10	67	15	7	0	0	NA
2020-08-31	PRO	49.1010, -121.9210	HIM	A	10	61	12	3	0	0	NA
2020-08-31	PRO	49.1010, -121.9210	HIM	B	10	61	18	3	0	0	NA
2020-08-31	PRO	49.1010, -121.9210	HIM	C	10	69	45	19	0	0	NA
2020-09-07	PRO	49.1010, -121.9210	HIM	A	10	42	8	3	0	0	NA
2020-09-07	PRO	49.1010, -121.9210	HIM	B	10	29	1	0	0	0	NA
2020-09-07	PRO	49.1010, -121.9210	HIM	C	10	46	6	3	0	0	NA
2020-06-22	PRO	49.1010, -121.9210	IND	A	20	0	0	0	0	0	NA
2020-06-22	PRO	49.1010, -121.9210	IND	B	20	0	0	0	0	0	NA
2020-06-22	PRO	49.1010, -121.9210	IND	C	20	0	0	0	0	0	NA
2020-07-02	PRO	49.1010, -121.9210	IND	A	20	6	0	0	0	0	NA
2020-07-02	PRO	49.1010, -121.9210	IND	B	20	0	0	0	0	0	NA
2020-07-02	PRO	49.1010, -121.9210	IND	C	20	0	0	0	0	0	NA
2020-07-09	PRO	49.1010, -121.9210	IND	A	20	0	0	0	0	0	NA
2020-07-09	PRO	49.1010, -121.9210	IND	B	20	0	0	0	0	0	NA
2020-07-09	PRO	49.1010, -121.9210	IND	C	20	4	0	0	0	0	NA
2020-05-28	PRO	49.1010, -121.9210	SAL	A	10	0	0	0	0	0	NA
2020-05-28	PRO	49.1010, -121.9210	SAL	B	10	0	0	0	0	0	NA
2020-05-28	PRO	49.1010, -121.9210	SAL	C	10	0	0	0	0	0	NA
2020-06-05	PRO	49.1010, -121.9210	SAL	A	10	0	0	0	0	0	NA
2020-06-05	PRO	49.1010, -121.9210	SAL	B	10	0	0	0	0	0	NA
2020-06-05	PRO	49.1010, -121.9210	SAL	C	10	9	0	0	0	0	NA
2020-06-12	PRO	49.1010, -121.9210	SAL	A	10	0	0	0	0	0	NA
2020-06-12	PRO	49.1010, -121.9210	SAL	B	10	0	0	0	0	0	NA
2020-06-12	PRO	49.1010, -121.9210	SAL	C	10	8	0	0	0	0	NA
2020-06-20	PRO	49.1010, -121.9210	SAL	A	10	0	0	0	0	0	NA
2020-06-20	PRO	49.1010, -121.9210	SAL	B	10	0	0	0	0	0	NA
2020-06-20	PRO	49.1010, -121.9210	SAL	C	10	21	0	0	0	0	NA
2020-07-02	PRO	49.1010, -121.9210	SAL	A	10	0	0	0	0	0	NA
2020-07-02	PRO	49.1010, -121.9210	SAL	B	10	6	0	0	0	0	NA
2020-07-02	PRO	49.1010, -121.9210	SAL	C	10	8	1	0	0	0	NA
2020-07-16	PRO	49.1010, -121.9210	THI	A	20	7	0	0	0	0	NA
2020-07-16	PRO	49.1010, -121.9210	THI	B	20	0	0	0	0	0	NA
2020-07-16	PRO	49.1010, -121.9210	THI	C	20	27	0	0	0	0	NA
2020-07-24	PRO	49.1010, -121.9210	THI	A	15	2	0	0	0	0	NA
2020-07-24	PRO	49.1010, -121.9210	THI	B	15	24	7	0	0	0	NA
2020-07-24	PRO	49.1010, -121.9210	THI	C	15	10	0	0	0	0	NA
2020-07-30	PRO	49.1010, -121.9210	THI	A	15	2	0	0	0	0	NA
2020-07-30	PRO	49.1010, -121.9210	THI	B	15	11	3	0	0	0	NA
2020-07-30	PRO	49.1010, -121.9210	THI	C	15	13	2	0	0	0	NA
2020-08-07	PRO	49.1010, -121.9210	THI	A	15	12	0	0	0	0	NA
2020-08-07	PRO	49.1010, -121.9210	THI	B	15	0	0	0	0	0	NA
2020-08-07	PRO	49.1010, -121.9210	THI	C	15	1	0	0	0	0	NA
2020-07-24	ACG	49.0352, -122.2448	ELD	B	2101	13	0	2	0	0	98.26
2020-07-24	ACG	49.0352, -122.2448	ELD	C	1351	55	6	19	0	0	84.67
2020-07-24	ACG	49.0352, -122.2448	HIM	A	25	199	15	15	0	0	87.32
2020-07-24	ACG	49.0352, -122.2448	HIM	B	12	74	0	0	0	0	45.83
2020-07-24	ACG	49.0352, -122.2448	HIM	C	13	99	0	3	0	0	50.59
2020-07-31	ACG	49.0352, -122.2448	ELD	B	2100	0	0	0	0	0	77.57
2020-07-31	ACG	49.0352, -122.2448	HIM	A	10	51	0	0	0	0	45.58
2020-07-31	ACG	49.0352, -122.2448	HIM	B	10	26	0	0	0	0	45.86
2020-07-31	ACG	49.0352, -122.2448	HIM	C	10	99	16	6	0	0	43.59
2020-08-07	ACG	49.0352, -122.2448	HIM	A	11	50	0	2	0	0	39.98
2020-08-07	ACG	49.0352, -122.2448	HIM	B	11	29	1	4	0	0	57.93
2020-08-07	ACG	49.0352, -122.2448	HIM	C	10	137	7	7	0	0	44.94
2020-08-14	ACG	49.0352, -122.2448	HIM	A	10	42	0	0	0	0	26.24
2020-08-14	ACG	49.0352, -122.2448	HIM	B	10	19	0	0	0	0	25.53
2020-08-14	ACG	49.0352, -122.2448	HIM	C	10	24	0	3	0	0	35.64
2020-08-21	ACG	49.0352, -122.2448	HIM	A	10	27	8	4	0	0	32.86
2020-08-21	ACG	49.0352, -122.2448	HIM	B	10	124	10	8	0	0	52.44
2020-08-21	ACG	49.0352, -122.2448	HIM	C	10	40	5	4	0	0	36.04
2020-08-28	ACG	49.0352, -122.2448	HIM	A	10	6	0	1	0	0	16.63
2020-08-28	ACG	49.0352, -122.2448	HIM	B	10	41	7	4	0	0	24.39
2020-08-28	ACG	49.0352, -122.2448	HIM	C	10	12	0	0	0	0	21
2020-09-04	ACG	49.0352, -122.2448	HIM	A	10	26	2	3	0	0	22.26
2020-09-04	ACG	49.0352, -122.2448	HIM	B	10	11	10	2	0	0	21.49
2020-09-04	ACG	49.0352, -122.2448	HIM	C	10	11	3	3	0	2	20.31
2020-09-11	ACG	49.0352, -122.2448	HIM	A	10	18	12	3	0	0	17.69
2020-09-11	ACG	49.0352, -122.2448	HIM	B	10	1	0	0	0	0	22.48
2020-09-11	ACG	49.0352, -122.2448	HIM	C	10	28	8	2	0	0	20.44
2020-09-25	ACG	49.0352, -122.2448	HIM	A	10	3	0	0	0	0	22.17
2020-09-25	ACG	49.0352, -122.2448	HIM	B	14	27	1	1	0	0	42.61
2020-09-25	ACG	49.0352, -122.2448	HIM	C	10	23	1	1	0	0	21.78
2020-09-25	ACG	49.0352, -122.2448	HIM	D	11	18	3	3	0	0	25.5
2020-10-02	ACG	49.0352, -122.2448	HIM	A	10	5	0	1	0	0	24.42
2020-10-02	ACG	49.0352, -122.2448	HIM	B	10	6	0	0	0	0	34.45
2020-10-02	ACG	49.0352, -122.2448	HIM	C	11	2	0	0	0	0	21.95
2020-10-09	ACG	49.0352, -122.2448	HIM	F	11	0	0	0	0	0	24.4
2020-10-09	ACG	49.0352, -122.2448	HIM	B	10	0	0	0	0	0	24.89
2020-10-09	ACG	49.0352, -122.2448	HIM	C	11	1	0	0	0	0	20.28
2020-10-16	ACG	49.0352, -122.2448	HIM	A	11	0	0	0	0	0	28.8
2020-10-16	ACG	49.0352, -122.2448	HIM	B	11	0	0	0	0	0	20.83
2020-10-16	ACG	49.0352, -122.2448	HIM	C	10	2	0	0	0	0	19.06
2020-10-27	ACG	49.0352, -122.2448	HIM	A	11	0	0	0	0	0	29.07
2020-10-27	ACG	49.0352, -122.2448	HIM	B	5	0	0	0	0	0	8.46
2020-10-27	ACG	49.0352, -122.2448	HIM	C	10	0	0	0	0	0	12.57
2020-07-03	ACG	49.0352, -122.2448	ELD	A	2646	31	2	7	0	0	149.77
2020-07-03	ACG	49.0352, -122.2448	ELD	B	2582	41	1	8	0	0	190.04
2020-07-03	ACG	49.0352, -122.2448	ELD	C	1364	44	4	14	0	0	109.97
2020-06-05	ACG	49.0352, -122.2448	ELD	A	1500	56	1	5	0	0	NA
2020-06-05	ACG	49.0352, -122.2448	ELD	B	1500	76	0	0	0	0	NA
2020-06-05	ACG	49.0352, -122.2448	ELD	C	1500	92	0	1	0	0	NA
2020-07-10	ACG	49.0352, -122.2448	ELD	A	902	8	1	6	0	0	59.39
2020-07-10	ACG	49.0352, -122.2448	ELD	B	1905	21	12	21	0	0	98.19
2020-07-10	ACG	49.0352, -122.2448	ELD	C	862	8	1	5	0	0	67.19
2020-06-12	ACG	49.0352, -122.2448	ELD	A	1875	36	30	8	0	0	133.17
2020-06-12	ACG	49.0352, -122.2448	ELD	B	2457	31	0	0	0	0	212.18
2020-06-12	ACG	49.0352, -122.2448	ELD	C	1544	79	17	7	0	0	158.91
2020-07-17	ACG	49.0352, -122.2448	ELD	A	912	4	0	0	0	0	56.92
2020-07-17	ACG	49.0352, -122.2448	ELD	B	1873	41	6	24	0	0	119.24
2020-07-17	ACG	49.0352, -122.2448	ELD	C	1520	46	18	27	0	0	108.14
2020-06-22	ACG	49.0352, -122.2448	ELD	A	1216	22	10	10	0	0	109.47
2020-06-22	ACG	49.0352, -122.2448	ELD	B	2168	8	0	0	0	0	112.32
2020-06-22	ACG	49.0352, -122.2448	ELD	C	1280	13	6	4	0	0	102.5
2020-06-26	ACG	49.0352, -122.2448	ELD	A	1617	21	2	7	0	0	118.4
2020-06-26	ACG	49.0352, -122.2448	ELD	B	3125	15	2	4	0	0	195.84
2020-06-26	ACG	49.0352, -122.2448	ELD	C	1922	4	4	4	0	0	159.7
2020-07-23	DSI	49.1205, -123.0651	HIM	A	11	3	0	0	0	0	32.56
2020-07-23	DSI	49.1205, -123.0651	HIM	B	11	11	0	0	0	0	28.28
2020-07-23	DSI	49.1205, -123.0651	HIM	C	13	9	0	0	0	0	24.29
2020-07-30	DSI	49.1205, -123.0651	HIM	A	12	6	0	0	0	0	31.87
2020-07-30	DSI	49.1205, -123.0651	HIM	B	12	8	0	0	0	0	30
2020-07-30	DSI	49.1205, -123.0651	HIM	C	12	6	0	0	0	0	38.45
2020-08-13	DSI	49.1205, -123.0651	HIM	A	10	18	0	0	0	0	28.52
2020-08-13	DSI	49.1205, -123.0651	HIM	B	10	18	0	0	0	0	23.92
2020-08-13	DSI	49.1205, -123.0651	HIM	C	10	17	0	0	0	0	19.48
2020-08-20	DSI	49.1205, -123.0651	HIM	A	10	1	0	0	0	0	18.46
2020-08-20	DSI	49.1205, -123.0651	HIM	B	10	4	0	0	0	0	20.11
2020-08-20	DSI	49.1205, -123.0651	HIM	C	10	4	0	2	0	0	22.92
2020-08-27	DSI	49.1205, -123.0651	HIM	A	10	15	0	2	0	0	19.13
2020-08-27	DSI	49.1205, -123.0651	HIM	B	14	9	0	1	0	0	24.01
2020-07-02	DSI	49.1205, -123.0651	ELD	A	1448	9	0	4	0	0	66.83
2020-07-02	DSI	49.1205, -123.0651	ELD	B	1077	12	0	10	0	0	53.4
2020-07-02	DSI	49.1205, -123.0651	ELD	C	925	5	0	10	0	0	52.34
2020-07-02	DSI	49.1205, -123.0651	SAL	A	10	15	0	0	0	0	18.07
2020-07-02	DSI	49.1205, -123.0651	SAL	B	10	8	0	2	0	0	17.06
2020-07-02	DSI	49.1205, -123.0651	SAL	C	10	20	0	0	0	0	17.89
2020-07-09	DSI	49.1205, -123.0651	ELD	A	979	5	0	7	0	0	40.95
2020-07-09	DSI	49.1205, -123.0651	ELD	B	560	0	0	0	0	0	25.91
2020-07-09	DSI	49.1205, -123.0651	ELD	C	822	3	0	4	0	0	43.24
2020-07-09	DSI	49.1205, -123.0651	SAL	A	10	8	0	0	0	0	10.21
2020-07-09	DSI	49.1205, -123.0651	SAL	B	10	19	0	0	0	0	11.44
2020-07-09	DSI	49.1205, -123.0651	SAL	C	7	0	0	0	0	0	6.44
2020-06-11	DSI	49.1205, -123.0651	SAL	A	10	7	0	0	0	0	NA
2020-06-11	DSI	49.1205, -123.0651	SAL	B	10	12	0	0	0	0	NA
2020-06-11	DSI	49.1205, -123.0651	SAL	C	10	8	0	0	0	0	NA
2020-06-18	DSI	49.1205, -123.0651	SAL	A	10	27	0	0	0	0	22.34
2020-06-18	DSI	49.1205, -123.0651	SAL	B	10	26	0	0	0	0	19.58
2020-06-18	DSI	49.1205, -123.0651	SAL	C	10	13	0	0	0	0	21.19
2020-06-25	DSI	49.1205, -123.0651	ELD	A	1507	3	0	3	0	0	72.85
2020-06-25	DSI	49.1205, -123.0651	ELD	B	1034	0	0	0	0	0	37.57
2020-06-25	DSI	49.1205, -123.0651	ELD	C	616	2	0	6	0	0	36.93
2020-06-25	DSI	49.1205, -123.0651	SAL	A	10	21	6	6	0	0	24.58
2020-06-25	DSI	49.1205, -123.0651	SAL	B	10	7	0	0	0	0	18.78
2020-06-25	DSI	49.1205, -123.0651	SAL	C	9	4	1	1	0	0	17.86
