## Supplementary material for "Adventive larval parasitoids reconstruct their close association with spotted-wing drosophila in the invaded North American range": Table S2

### Sheet: Other data
Table S2. Results from non-focal site collections.
Host plant	Location name	GPS	First sampling date	Last sampling date	Number of collections	Total number of fruit collected	Total N SWD emerged	Total N other drosophilids emerged	Total N parasitoids emerged	Number of L japonica	Number of G brasiliensis	Number of other or unknown parasitoid species	Parasitoid presence	Comments
Prunus avium	Summerland Centre	49.5650, -119.6519	2020-07-16	2020-08-06	4	96	313	1455	6	0	0	6	Neither species present
Berberis vulgaris	Summerland Centre	49.5650, -119.6519	2020-09-24	2020-10-08	3	270	12	0	0	0	0	0	Neither species present
Aronia melanocarpa	Summerland Centre	49.5650, -119.6519	2020-09-24	2020-09-03	7	630	0	0	1	0	0	1	Neither species present
Cornus kousa	Summerland Centre	49.5650, -119.6519	2020-09-10	2020-10-08	5	450	679	0	0	0	0	0	Neither species present
Sambucus canadensis	Summerland Centre	49.5650, -119.6519	2020-08-20	2020-09-17	5	450	85	0	0	0	0	0	Neither species present
Ribes sanguineum	Summerland Centre	49.5650, -119.6519	2020-07-30	2020-08-27	5	450	2	0	0	0	0	0	Neither species present
Ribes aureum	Summerland Centre	49.5650, -119.6519	2020-07-16	2020-08-13	5	450	4	0	4	0	0	4	Neither species present
Crataegus rhipidophylla	Summerland Centre	49.5650, -119.6519	2020-07-16	2020-07-30	3	270	0	0	0	0	0	0	Neither species present
Mahonia aquifolium	Summerland Centre	49.5650, -119.6519	2020-07-16	2020-10-08	13	1170	37	0	0	0	0	0	Neither species present
Lonicera tatarica	Summerland Centre	49.5650, -119.6519	2020-08-06	2020-09-24	8	720	46	0	1	0	0	1	Neither species present
Symphoricarpos mollis	Summerland Centre	49.5650, -119.6519	2020-09-03	2020-09-17	3	270	0	0	3	0	0	3	Neither species present
Rubus armeniacus	Peach orchard	49.7525, -119.7568	2020-07-15	2020-08-11	2	170	27	0	0	0	0	0	Neither species present
Mahonia aquifolium	Bertram Creek Park	49.7862, -119.5561	2020-07-04	2020-08-14	8	720	0	4	0	0	0	0	Neither species present
Prunus avium	Broadwater Rd	50.0826, -119.3765	2020-07-07	2020-07-07	1	42	7	225	0	0	0	0	Neither species present
Mahonia aquifolium	Seaton Park	50.0375, -119.4349	2020-07-04	2020-08-14	8	720	0	0	0	0	0	0	Neither species present
Prunus avium	Camp Rd x Bond Rd	50.0371, -119.4273	2020-08-13	2020-08-13	1	45	0	9	0	0	0	0	Neither species present
Prunus avium	Old Mission West	50.1088, -119.3955	2020-08-13	2020-08-13	1	45	40	146	0	0	0	0	Neither species present
Prunus avium	Evans Rd	50.1229, -119.3835	2020-08-13	2020-08-13	1	45	0	0	0	0	0	0	Neither species present
Prunus avium	Oyama Rd	50.1144, -119.3859	2020-08-07	2020-08-13	2	90	26	217	0	0	0	0	Neither species present
Prunus virginiana	Bertram Creek Park	49.7862, -119.5561	2020-07-25	2020-07-25	1	60	0	0	0	0	0	0	Neither species present
Vaccinium corymbosum	UBC Farm	49.2503, -123.2379	2020-07-27	2020-08-31	6	540	240	0	16	8	8	0	L. japonica and G. brasiliensis
Rubus spectabilis	Abbotsford backyard	49.0617, -122.2743	2020-05-23	2020-06-28	6	186	95	0	8	3	5	0	L. japonica and G. brasiliensis
Prunus avium	Abbotsford Community Garden	49.0352, -122.2448	2020-06-30	2020-06-30	1	29	14	17	2	1	1	0	L. japonica and G. brasiliensis
Gaulthoria shallon	Belcarra	49.3125, -122.9183	2020-08-01	2020-08-01	1	93	327	0	14	4	10	0	L. japonica and G. brasiliensis
Vaccinium parvifolium	Belcarra	49.3125, -122.9183	2020-07-05	2020-07-14	2	122	21	0	1	0	1	0	G. brasiliensis only
Rubus spectabilis	Belcarra	49.3125, -122.9183	2020-07-05	2020-07-05	1	100	6	0	0	0	0	0	Neither species present
Rubus armeniacus	Belcara	49.3125, -122.9183	2020-09-05	2020-09-05	1	32	14	0	9	5	4	0	L. japonica and G. brasiliensis
Prunus emarginata	Maple Ridge backyard	49.2388, -122.5758	2020-07-01	2020-07-11	2	64	50	7	11	4	7	0	L. japonica and G. brasiliensis
Prunus emarginata	Browne creek wetlands	49.0982, -122.0209	2020-07-10	2020-07-17	2	90	136	257	19	8	11	0	L. japonica and G. brasiliensis
Sambucus racemosa	Delta Hedgerow - TNSD	49.0572,-123.0758	2020-06-18	2020-06-18	1	30	29	0	0	0	0	0	Neither species present
Rubus spectabilis	Delta Hedgerow - GOUG	49.0847, -122.9149	2020-06-30	2020-06-30	2	60	35	0	0	0	0	0	Neither species present
Amelanchier alnifolia	Delta Hedgerow - HTHI	49.0908, -122.9462	1930-06-30	2020-06-30	1	30	2	0	0	0	0	0	Neither species present
Rubus armeniacus	Delta Hedgerow - ARTR	49.0756, -123.0806	2020-07-21	2020-08-26	4	120	1095	0	15	3	12	0	L. japonica and G. brasiliensis
Amelanchier alnifolia	Delta Hedgerow - HR34	49.0683, -123.0623	2020-07-14	2020-07-14	1	30	30	0	0	0	0	0	Neither species present
Rubus armeniacus	Delta Hedgerow - ALKN	49.0978, -123.1616	2020-07-29	2020-09-02	2	60	546	0	0	0	0	0	Neither species present
Rubus armeniacus	Delta Hedgerow - CMRN	49.0834, -123.1532	2020-07-29	2020-09-02	2	60	334	0	1	0	0	1	Neither species present	1 Pachycrepoideus vindemiae
Rubus armeniacus	Delta Hedgerow - GOUG	49.0847, -122.9149	2020-08-05	2020-09-17	3	90	74	0	12	1	0	11	L. japonica only	11 Pachycrepoideus vindemiae
Rubus armeniacus	Delta Hedgerow - EAST	49.0988, -122.9059	2020-08-12	2020-08-12	1	60	6	0	0	0	0	0	Neither species present
Rubus armeniacus	Delta Hedgerow - HTHI	49.0908, -122.9462	2020-08-13	2020-09-16	3	90	107	0	0	0	0	0	Neither species present
Rubus armeniacus	Delta Hedgerow - SKNR	49.0571, -123.0398	2020-09-03	2020-09-03	1	30	159	0	0	0	0	0	Neither species present
Rubus armeniacus	Delta Hedgerow - HR68	49.1356, -123.0325	2020-09-03	2020-09-03	1	30	275	0	0	0	0	0	Neither species present
Rubus armeniacus	Delta Hedgerow - HR72	49.0682, -123.0221	2020-09-16	2020-09-16	1	30	127	0	22	15	7	0	L. japonica and G. brasiliensis
Rubus armeniacus	Delta Hedgerow - TNSD	49.0572,-123.0758	2020-08-12	2020-09-18	3	90	122	0	14	5	9	0	L. japonica and G. brasiliensis
Rubus armeniacus	UBC Farm	49.2503, -123.2379	2020-08-04	2020-10-26	63	1890	5545	0	1346	836	504	6	L. japonica and G. brasiliensis	6 Pachycrepoideus vindemiae
Symphoricarpos albus	UBC Farm	49.2503, -123.2379	2020-10-26	2020-11-23	3	90	0	0	1	0	0	1	Neither species present	1 Pachycrepoideus vindemiae
Rubus idaeus	UBC Farm	49.2503, -123.2379	2020-08-17	2020-11-09	8	240	188	0	24	24	0	0	L. japonica only
Rubus parviflorus	UBC Farm	49.2503, -123.2379	2020-08-17	2020-08-17	1	30	2	0	0	0	0	0	Neither species present
Cotoneaster lacteus	UBC Farm	49.2503, -123.2379	2020-10-26	2020-10-26	1	30	0	0	0	0	0	0	Neither species present

### Sheet: Sheet1
Ribes sanguineum	5	2
Ribes aureum	5	4
Prunus avium	1	7
Berberis vulgaris	3	12
Prunus avium	2	26				211
Rubus armeniacus	2	27				83
Mahonia aquifolium	13	37				134
Prunus avium	1	40				305
Lonicera tatarica	8	46				92
Sambucus canadensis	5	85				201
Prunus avium	4	313				53
Cornus kousa	5	679				271
						80
						451
						69
						1071
						1472
						168
						245
						41
						1092
						53
						264
						10
						121
						1154
						308
						92
						710
						658
						1204
						3310
